# Vertical transmission at the pathogen-symbiont interface: *Serratia symbiotica* and aphids

**DOI:** 10.1101/2020.09.01.279018

**Authors:** Julie Perreau, Devki J. Patel, Hanna Anderson, Gerald P. Maeda, Katherine M. Elston, Jeffrey E. Barrick, Nancy A. Moran

## Abstract

Many insects possess beneficial bacterial symbionts that occupy specialized host cells and are maternally transmitted. As a consequence of their host-restricted lifestyle, these symbionts often possess reduced genomes and cannot be cultured outside hosts, limiting their study. The bacterial species *Serratia symbiotica* was originally described by noncultured strains that live as mutualistic symbionts of aphids and are vertically transmitted through transovarial endocytosis within the mother’s body. More recently, culturable strains of *S. symbiotica* were discovered that retain a larger set of ancestral *Serratia* genes, are gut pathogens in aphid hosts, and are principally transmitted via a fecal-oral route. We find that these culturable strains, when injected into pea aphids, replicate in the hemolymph and are pathogenic. Unexpectedly, they are also capable of maternal transmission via transovarial endocytosis: using GFP-tagged strains, we observe that pathogenic *S. symbiotica*, but not *Escherichia coli*, are endocytosed into early embryos. Furthermore, pathogenic *S. symbiotica* strains are compartmentalized into specialized aphid cells in a similar fashion to mutualistic *S. symbiotica* strains during later stages of embryonic development. Thus, cultured, pathogenic strains of *S. symbiotica* have the latent capacity to transition to lifestyles as mutualistic symbionts of aphid hosts. This capacity is blocked by pathogenicity: their hosts die before infected progeny are born. To transition into stably inherited symbionts, culturable *S. symbiotica* strains may need to adapt to regulate their titer, limit their pathogenicity, and/or provide benefits to aphids that outweigh their cost.

**Importance:** Insects have evolved various mechanisms to reliably transmit their beneficial bacterial symbionts to the next generation. Sap-sucking insects, including aphids, transmit symbionts by endocytosis of the symbiont into cells of the early embryo within the mother’s body. Experimental studies of this process are hampered by the inability to culture or genetically manipulate host-restricted, symbiotic bacteria. *Serratia symbiotica* is a bacterial species that includes strains ranging from obligate, heritable symbionts to culturable gut pathogens. We demonstrate that culturable *S. symbiotica* strains, that are aphid gut pathogens, can be maternally transmitted by endocytosis. Cultured *S. symbiotica* therefore possess a latent capacity for evolving a host-restricted lifestyle and can be used to understand the transition from pathogenicity to beneficial symbiosis.
