## Supplementary material for "Vertical transmission at the pathogen-symbiont interface: *Serratia symbiotica* and aphids": Table S1

### Sheet: S1_Table_GenomeList
Organism	Strain	Assembly	Size (Mb)	GC%	Clade	Serratia marker genes (985)	Host species	Lifestyle	Reference
Serratia symbiotica	PCOLA-89S	GCA_011754095.1	1.6575	51.7	A	659 (66.9%)	Periphyllus acericola	Co-obligate	10.1016/j.cub.2020.03.011
Serratia symbiotica	PERIS-14S	GCA_011754105.1	1.53505	48.7	A	599 (60.8%)	Periphyllus aceris	Co-obligate	10.1016/j.cub.2020.03.011
Serratia symbiotica	PLYR-94S	GCA_011754195.1	2.58024	51.7	A	779 (79.1%)	Periphyllus lyropictus	Co-obligate	10.1016/j.cub.2020.03.011
Serratia symbiotica	CWBI-2.3T	GCA_000821185.1	3.58175	52.1	A	870 (88.3%)	Aphis fabae	Gut pathogen	10.1128/genomeA.00767-14
Serratia symbiotica	Apa8A1	GCA_009831785.1	3.23211	51.9	A	878 (89.1%)	Aphis passeriniana	Gut pathogen	10.1128/MRA.01579-19
Serratia symbiotica	24.1	GCA_009831665.1	3.08909	51.4	A	877 (89.0%)	Aphis fabae	Gut pathogen	10.1128/MRA.01579-19
Serratia symbiotica	HB1	This publication	3.19	51.9	A	879 (89.2%)	Aphis gossypii	Gut pathogen	This publication
Serratia symbiotica	AURT-53S	GCA_011754115.1	2.03092	51.6	A	657 (66.7%)	Aphis urticata	Vertically-transmitted mutualist	10.1016/j.cub.2020.03.011
Serratia symbiotica	MCAR-56S	GCA_011754235.1	2.1739	52.5	A	758 (77.0%)	Microlophium carnosum	Vertically-transmitted mutualist	10.1016/j.cub.2020.03.011
Serratia symbiotica	IS	GCA_008370165.1	2.81896	51.8861	A	828 (84.1%)	Acyrthosiphon pisum	Vertically-transmitted mutualist	10.1128/MRA.00272-19
Serratia symbiotica	Tucson	GCA_000186485.2	2.78922	51.7	A	816 (82.8%)	Acyrthosiphon pisum	Vertically-transmitted mutualist	10.1093/gbe/evr002
Serratia symbiotica	SCt-VLC	GCA_900002265.1	2.50033	52.1	A	762 (77.4%)	Cinara tujafilina	Co-obligate	10.1093/gbe/evu133
Serratia symbiotica	SeCistrobi	GCA_900380265.1	2.43681	40.2777	B	449 (45.6%)	Cinara strobi	Co-obligate	10.1093/gbe/evy173
Serratia symbiotica	Cinara cedri	GCA_000238975.1	1.76276	29.2	B	466 (47.3%)	Cinara cedri	Co-obligate	10.1371/journal.pgen.1002357
Serratia symbiotica	STs	GCA_900016775.1	0.650317	20.9	B	351 (35.6%)	Tuberolachnus salignus	Co-obligate	10.1093/gbe/evw085
Serratia symbiotica	SCifornacula	GCA_900155695.1	1.15994	32.2	B	448 (45.5%)	Cinara fornacula	Co-obligate	10.1111/mec.13910
Serratia sp.	3ACOL1	GCA_003668775.1	5.87661	53.8
Serratia sp.	P2ACOL2	GCA_003691565.1	5.59042	55.3
Serratia sp.	1D1416	GCA_003641105.1	5.55205	59.6
Serratia sp.	AS12	GCA_000214195.1	5.44301	56
Serratia sp.	AS13	GCA_000214805.1	5.44255	56
Serratia sp.	SSNIH1	GCA_002935055.1	5.38859	59.114
Serratia sp.	FS14	GCA_000695995.1	5.24988	59.5
Serratia sp.	NGAS9	GCA_009905295.1	5.15501	59.4
Serratia sp.	LS-1	GCA_003719595.1	5.12927	59.6
Serratia sp.	YD25	GCA_001642805.2	5.11764	59.6
Serratia sp.	KUDC3025	GCA_009817885.1	5.09805	58
Serratia sp.	SCBI	GCA_000747565.1	5.1019	59.6381
Serratia sp.	MYb239	GCA_002966855.1	4.98652	57.9
Serratia sp.	ATCC 39006	GCA_000463345.3	4.97176	49.3
Serratia sp.	FGI94	GCA_000330865.1	4.85822	58.9
Serratia sp.	FDAARGOS_506	GCA_003812745.1	4.86275	59.3196
Serratia marcescens	Db11	GCA_000513215.1	5.1138	59.5
Serratia marcescens	CAV1761	GCA_003146705.1	5.89686	58.4529
Serratia marcescens	CAV1492	GCA_001022215.1	5.8284	58.6287
Serratia marcescens	AR_0027	GCA_002947235.1	5.49552	59.6226
Serratia marcescens	B3R3	GCA_001417865.2	5.59489	59.0349
Serratia marcescens	1140-	GCA_009909385.1	5.53512	59.6002
Serratia marcescens	3024	GCA_009909365.1	5.53494	59.6001
Serratia marcescens	C110	GCA_009909425.1	5.53386	59.6001
Serratia marcescens	E28	GCA_008931425.1	5.76344	58.7363
Serratia marcescens	2838	GCA_009909405.1	5.52254	59.5999
Serratia marcescens	WVU-005	GCA_006711145.1	5.52081	59.0411
Serratia marcescens	UMH5	GCA_002220635.1	5.45786	59.4653
Serratia marcescens	95	GCA_003031545.1	5.63826	58.5824
Serratia marcescens	4201	GCA_009909345.1	5.4288	59.2937
Serratia marcescens	WVU-007	GCA_006711405.1	5.32503	59.6
Serratia marcescens	WVU-010	GCA_006716825.1	5.325	59.6
Serratia marcescens	WVU-009	GCA_006716725.1	5.38714	59.4383
Serratia marcescens	AR_0091	GCA_002996885.1	5.30954	59.7
Serratia marcescens	UMH2	GCA_002220515.1	5.30863	59.4
Serratia marcescens	WVU-004	GCA_006711125.1	5.30745	59.7
Serratia marcescens	WVU-002	GCA_006842785.1	5.30741	59.7
Serratia marcescens	UMH3	GCA_002220655.1	5.30096	59.7
Serratia marcescens	BWH-35	GCA_003031645.1	5.51393	58.695
Serratia marcescens	AR_0099	GCA_002997125.1	5.28483	59.7
Serratia marcescens	N10A28	GCA_009834305.1	5.27634	59.8
Serratia marcescens	WVU-008	GCA_006711525.1	5.2717	59.7
Serratia marcescens	FDAARGOS_65	GCA_000783915.2	5.24842	59.9
Serratia marcescens	WW4	GCA_000336425.1	5.2447	59.5927
Serratia marcescens	WVU-006	GCA_006711245.1	5.23307	59.5
Serratia marcescens	SM39	GCA_000828775.1	5.32602	59.7258
Serratia marcescens	UMH11	GCA_002220575.1	5.22172	59.3
Serratia marcescens	UMH10	GCA_002220695.1	5.22171	59.3
Serratia marcescens	SER00094	GCA_011769885.1	5.21737	59.5
Serratia marcescens	SmUNAM836	GCA_001294565.1	5.23337	59.8174
Serratia marcescens	UMH12	GCA_002220595.1	5.19681	59.3
Serratia marcescens	UMH6	GCA_002220675.1	5.19291	59.5
Serratia marcescens	UMH7	GCA_002220715.1	5.36365	59.209
Serratia marcescens	AR_0124	GCA_003071565.1	5.18028	59.9
Serratia marcescens	UMH8	GCA_002220535.1	5.15514	59.6
Serratia marcescens	ATCC 274	GCA_009936295.1	5.14853	59.5
Serratia marcescens	SGAir0764	GCA_003182655.1	5.2192	59.4194
Serratia marcescens	AR_0123	GCA_003071605.1	5.14094	59.9
Serratia marcescens	AR_0131	GCA_003204075.1	5.14094	59.9
Serratia marcescens	AR_0121	GCA_003071625.1	5.14092	59.9
Serratia marcescens	AR_0122	GCA_003204405.1	5.14091	59.9
Serratia marcescens	AR_0130	GCA_003071585.1	5.13882	59.5
Serratia marcescens	RSC-14	GCA_001280365.1	5.12703	59.6
Serratia marcescens	U36365	GCA_001672055.1	5.12587	59.7
Serratia marcescens	SMB2099	GCA_900029885.1	5.12309	60
Serratia marcescens	1602	GCA_009858195.1	5.1655	59.9156
Serratia marcescens	BP2	GCA_011602465.1	5.08839	59.8
Serratia marcescens	N4-5	GCA_003355135.1	5.08556	59.6647
Serratia marcescens	AS-1	GCA_003967055.1	5.17603	59.5034
Serratia marcescens	332	GCA_003186475.1	5.05946	59.4
Serratia marcescens	UMH1	GCA_002220615.1	5.12968	59.4341
Serratia marcescens	UMH9	GCA_002220555.1	5.02459	60.2
Serratia plymuthica	NCTC12961	GCA_900478125.1	5.34814	55.9
Serratia plymuthica	3Rp8	GCA_001663115.1	5.54604	56.1
Serratia plymuthica	PRI-2c	GCA_000261045.2	5.47469	55.7
Serratia plymuthica	S13	GCA_000438825.1	5.46731	56.2
Serratia plymuthica	AS9	GCA_000214235.1	5.44288	56
Serratia plymuthica	3Re4-18	GCA_001663135.1	5.43957	56.2
Serratia plymuthica	NCTC8015	GCA_900637965.1	5.33349	55.7
Serratia plymuthica	4Rx13	GCA_000176835.2	5.40373	56.0879
Serratia plymuthica	NCTC8900	GCA_900635625.1	5.32285	55.8
Serratia fonticola	DSM 4576	GCA_001006005.1	6.00051	53.6
Serratia fonticola	NCTC13193	GCA_900638145.1	5.83106	53.7
Serratia fonticola	MS5	GCA_005489985.1	5.74742	53.9
Serratia fonticola	FDAARGOS_411	GCA_002588845.1	5.72539	53.8
Serratia fonticola	CPSE11	GCA_011691375.1	5.61115	53.7932
Serratia liquefaciens	ATCC 27592	GCA_000422085.1	5.28272	55.3766
Serratia liquefaciens	FG3	GCA_006970665.1	5.99114	55.197
Serratia liquefaciens	HUMV-21	GCA_000975245.1	5.32666	55.2
Serratia liquefaciens	S1	GCA_008364325.2	5.34995	55.2781
Serratia liquefaciens	FDAARGOS_125	GCA_001559135.2	5.28474	55.3
Serratia liquefaciens	JL02	GCA_003074975.1	5.29701	55.3
Serratia odorifera	NCTC11214	GCA_900635445.1	5.27256	56.1
Serratia proteamaculans	336X	GCA_009660185.1	5.59326	54.9
Serratia proteamaculans	568	GCA_000018085.1	5.49566	55.0498
Serratia ficaria	NCTC12148	GCA_900187015.1	5.20997	60.1
Serratia rubidaea	1122	GCA_001572725.1	4.92283	59.2
Serratia rubidaea	NCTC12971	GCA_901472405.1	4.99658	59.2
Serratia rubidaea	NCTC9419	GCA_900635665.1	5.17218	58.7
Serratia rubidaea	NCTC10036	GCA_900638005.1	5.04515	59
Serratia rubidaea	NCTC10848	GCA_900478395.1	4.99535	57.7
Serratia quinivorans	NCTC13188	GCA_900638135.1	5.37674	55.1
Serratia quinivorans	PKL:12	GCA_004684265.1	5.29295	55.1
Escherichia coli	K-12 substr. MG1655	GCA_000005845.2	4.64	50.8
Salmonella enterica	Typhimurium str. LT2	GCA_000006945.2	4.95138	52.2171
Yersinia pestis	CO92	GCA_000009065.1	4.82986	47.6065
