## Supplementary material for "Vertical transmission at the pathogen-symbiont interface: *Serratia symbiotica* and aphids": Table S2

### Sheet: ANI
			Gut pathogen				Vertically-transmitted mutualist				Co-obligate				Co-obligate
Clade	Lifestyle	Strain	24.1	Apa8A1	CWBI-2.3T	HB1	AURT-53S	MCAR-56S	IS	Tucson	SCt-VLC	PLYR-94S	PCOLA-89S	PERIS-14S	SeCistrobi	STs	Scifornacula	Cinara cedri
A	Gut pathogen	Serratia symbiotica 24.1	100
		Serratia symbiotica Apa8A1	99.7395	100
		Serratia symbiotica CWBI-2.3T	99.5472	99.3515	100
		Serratia symbiotica HB1	99.8743	99.4383	99.3126	100
A	Vertically-transmitted mutualist	Serratia symbiotica AURT-53S	95.9556	95.9661	95.7749	95.9489	100
		Serratia symbiotica MCAR-56S	98.509	98.4325	98.4113	98.5558	96.2759	100
		Serratia symbiotica IS	97.9725	97.8869	97.76	97.8911	95.9612	99.0282	100
		Serratia symbiotica Tucson	97.9645	97.8264	97.6921	97.8775	96.0519	98.8727	99.3757	100
A	Co-obligate	Serratia symbiotica SCt-VLC	97.3901	97.1815	97.0371	97.2029	95.0652	97.6244	97.4305	97.0889	100
		Serratia symbiotica PLYR-94S	97.2566	97.186	97.0444	97.1741	94.9507	97.3072	96.6889	96.7793	96.518	100
		Serratia symbiotica PCOLA-89S	94.6998	94.6068	94.5016	94.5496	92.538	94.4597	94.3924	94.2379	94.0553	93.9555	100
		Serratia symbiotica PERIS-14S	90.6278	90.8539	90.5473	90.7485	89.0086	90.6625	90.4339	90.5539	90.1966	90.0129	91.2353	100
B	Co-obligate	Serratia symbiotica SeCistrobi	79.878	79.7838	79.9155	79.8112	79.1112	79.0524	79.5696	79.4941	79.787	79.2918	78.9841	78.5762	100
		Serratia symbiotica STs	NA	NA	NA	NA	NA	NA	NA	NA	NA	NA	NA	NA	NA	100
		Serratia symbiotica Scifornacula	NA	NA	NA	NA	NA	NA	NA	NA	NA	NA	NA	NA	NA	76.0136	100
		Serratia symbiotica str Cinara cedri	NA	NA	NA	NA	NA	NA	NA	NA	NA	NA	NA	NA	NA	76.0958	NA	100
